# Resistify - A rapid and accurate annotation tool to identify NLRs and study their genomic organisation

**DOI:** 10.1101/2024.02.14.580321

**Authors:** Moray Smith, John T. Jones, Ingo Hein

## Abstract

**Background:** Nucleotide-binding domain Leucine-rich Repeat (NLR) proteins are a key component of the plant innate immune system. In plant genomes NLRs exhibit considerable presence/absence variation and sequence diversity. Recent advances in sequencing technologies have made the generation of high-quality novel plant genome assemblies considerably more straightforward. Accurately identifying NLRs from these genomes is a prerequisite for improving our understanding of NLRs and identifying potential novel sources of disease resistance.

**Results:** Whilst several tools have been developed to predict NLRs, they are hampered by low accuracy, speed, and availability. Here, the NLR annotation tool Resistify is presented. Resistify is an easy-to-use, rapid, and accurate tool to identify and classify NLRs from protein sequences. Applying Resistify to the RefPlantNLR database demonstrates that it can correctly identify NLRs from a diverse range of species. Applying Resistify in combination with tools to identify transposable elements to a panel of Solanaceae genomes reveals a previously undescribed association between NLRs and Helitron transposable elements.

**Conclusion:** Resistify can rapidly identify NLRs within plant genomes and provides accurate structural classifications. Its ease of use and accessibility allows easy integration into bioinformatic workflows and projects, enhancing the study of this important group of genes. Applying Resistify to a *Solanaceae* pangenome reveals an undescribed association between NLRs and transposable elements.

Availability: https://github.com/SwiftSeal/resistify
