## Supplementary material for "Resistify - A rapid and accurate annotation tool to identify NLRs and study their genomic organisation": table S1

genome	intact_te_count	te_percentage	count	Total_Length	tuberising
annuum	15108	76.78	61015	3023551492	FALSE
candolleanum	10311	59.18	38121	714797246	TRUE
chilense	8186	57.47	33285	807508172	FALSE
chmielewskii	5339	55.65	29270	734846773	FALSE
corneliomulleri	7926	59.43	29793	776613130	FALSE
etuberosum	5499	60.81	32082	684122141	FALSE
galapagense	5753	56.72	32244	800982153	FALSE
habrochaites	3606	55.63	29223	825881339	FALSE
lycopersicoides	9417	67.24	40831	1106953175	FALSE
lycopersicum	4858	55.68	28927	736824947	FALSE
neorickii	5329	55.1	29308	732111402	FALSE
peruvianum	8733	60.44	29764	796994797	FALSE
pimpinellifolium	5432	57.64	29243	760602776	FALSE
tuberosum_phureja_E4_63	10639	58.49	38037	741816698	TRUE
tuberosum_phureja_E86_69	10334	56.81	37325	705188893	TRUE
tuberosum_stenotomum_A6_26	10614	59.49	37494	729408453	TRUE
tuberosum_stenotomum_PG6359	10935	59.77	38174	745617037	TRUE
tuberosum_tuberosum_RH	11045	59.31	39079	750877269	TRUE
tuberosum_tuberosum_RH10_15	10842	59.11	38243	753918955	TRUE
verrucosum	8744	58.37	36002	699050138	TRUE
